# Recurrent mitotic error and purifying selection shape chromosomal mosaicism across human tissues

**DOI:** 10.64898/2026.10.27.760146

**Authors:** David Tang, Nolan Kamitaki, Yichen Si, Corinne E. Sexton, William C. Feng, Alexander D. Veit, Hye-Jung E. Chun, Peter J. Park, Po-Ru Loh

**Author notes:** Correspondence (D.T.), (P.-R.L.).

## Abstract

Mosaic chromosomal alterations (mCAs) have been extensively studied in cancer and clonal hematopoiesis but less so in healthy solid tissues. Here, we characterized mCAs in 19 tissues across 25 donors (aged 42–89+ years) by analyzing >200x whole-genome sequencing data generated by the Somatic Mosaicism across Human Tissues (SMaHT) Network. Across 722 tissue samples, we identified 1,008 autosomal mCAs >1 Mb in length and ubiquitous losses of sex chromosomes. Surprisingly, the highest levels of Y chromosome loss in males (5–10% cell fraction in elderly donors) were observed in the lung, adrenal gland, and heart. These tissues also tended to experience more X loss in females, revealing a gradient of mitotic error burden across human tissues. Autosomal aneuploidies displayed distinct tissue-specific patterns indicative of negative selection against most events, except in the adrenal gland, in which low-level aneuploidy was pervasive. In contrast to the adrenal gland, testis rarely harbored aneuploidies but frequently experienced low-level copy-neutral loss of heterozygosity (CN-LOH), suggesting increased mitotic recombination in spermatogonial stem cells. Recurrent X chromosome losses within tissues of female donors exhibited allelic skews explained by a combination of genetic and epigenetic effects. Together, these results show that the chromosomal landscape of aging human tissues is shaped by genetics and recurrent mutations, most but not all of which are held in check by purifying selection.
