## Supplementary Table for "Recurrent mitotic error and purifying selection shape chromosomal mosaicism across human tissues"

### Sheet: ST1
Supplementary Table 1: Mapping between TCGA tumor codes and SMaHT tissue codes. Only unambiguous matches between TCGA and SMaHT codes were used in the analyses. Tumors with poor normal tissue proxies are retained in the table for completeness.
TCGA cancer	SMaHT tissue	Comments
ACC	ADRG
BLCA		No good tissue proxy in the provided SMaHT set; bladder/urothelium is absent.
BRCA		No good tissue proxy in the provided SMaHT set; breast is absent.
CESC		No good tissue proxy in the provided SMaHT set; cervix is absent.
CHOL	LIVR	Poor proxy: cholangiocarcinoma is bile duct/biliary tract -- not liver parenchyma.
COAD	COAS
COAD	CODS
DLBC	BLOO
ESCA	ESOP
GBM	BRFL
GBM	BRTL
GBM	BRCE
GBM	BRHC
HNSC	BUCC	Poor proxy: buccal swab is closest available head/neck-related tissue -- but HNSC is broader and tumor-site dependent.
KICH		No good tissue proxy in the provided SMaHT set; kidney is absent.
KIRC		No good tissue proxy in the provided SMaHT set; kidney is absent.
KIRP		No good tissue proxy in the provided SMaHT set; kidney is absent.
LAML	BLOO
LGG	BRFL
LGG	BRTL
LGG	BRCE
LGG	BRHC
LIHC	LIVR
LUAD	LUNG
LUSC	LUNG
MESO	LUNG	Poor proxy: mesothelioma maps to pleura/mesothelium -- not lung tissue itself.
OV	OVAY
PAAD		No good tissue proxy in the provided SMaHT set; pancreas is absent.
PCPG	ADRG
PRAD		No good tissue proxy in the provided SMaHT set; prostate is absent.
READ	CODS	Poor proxy: rectum is absent; descending colon is the nearest large-intestine proxy.
SARC	FBRO	Poor proxy: sarcoma is heterogeneous mesenchymal tissue; fibroblast is only a rough proxy.
SARC	MUSC	Poor proxy: sarcoma is heterogeneous mesenchymal tissue; muscle is only a rough proxy.
SKCM	SKSE
SKCM	SKNE
STAD		No good tissue proxy in the provided SMaHT set; stomach is absent.
TGCT	TEST
THCA		No good tissue proxy in the provided SMaHT set; thyroid is absent.
THYM		No good tissue proxy in the provided SMaHT set; thymus is absent.
UCEC		No good tissue proxy in the provided SMaHT set; uterus/endometrium is absent.
UCS		No good tissue proxy in the provided SMaHT set; uterus is absent.
UVM		No good tissue proxy in the provided SMaHT set; eye/uvea is absent.
